# nearBynding: A flexible pipeline characterizing protein binding to local RNA structure

**DOI:** 10.1101/2020.10.24.352591

**Authors:** Veronica F. Busa, Alexander V. Favorov, Elana J. Fertig, Anthony K. L. Leung

## Abstract

The etiology of diseases driven by dysregulated mRNA metabolism can be elucidated by characterizing the responsible RNA-binding proteins (RBPs). Although characterizations of RBPs have been mainly focused on their binding sequences, not much has been investigated about their preferences for RNA structures. We present nearBynding, an R/Bioconductor pipeline that incorporates RBP binding sites and RNA structure information to discern structural binding preferences for an RBP. nearBynding visualizes RNA structure at and proximal to sites of RBP binding transcriptome-wide, analyzes CLIP-seq data without peak-calling, and provides a flexible scaffold to study RBP binding preferences relative to diverse RNA structure data types.
