## Supplemental Table 1 for "nearBynding: A flexible pipeline characterizing protein binding to local RNA structure"

HepG2	K562	SAME PROTEIN	CLUSTERED CLOSELY
SND1	SND1	Y	N
HLTF	AGGF1	N	Y
HNRNPK	HNRNPK	Y	Y
SF3B4	SF3B4	Y	N
PRPF8	FUS	N	N
SRSF1	SRSF7	N	Y
SAFB	SAFB	Y	Y
TRA2A	HNRNPM	N	N
HNRNPUL1	HNRNPUL1	Y	N
SMNDC1	GF2F1	N	Y
RBM22	AKAP1	N	N
HLTF	HLTF	Y	N
HNRNPM	HNRNPM	Y	Y
SRSF1	UPF1	N	N
SLTM	SLTM	Y	Y
PRPF8	GRWD1	N	Y
LARP4	LARP4	Y	N
QKI	QKI	Y	Y
UTP18	TIA1	N	N
ZNF800	ZNF800	Y	Y
FXR2	FXR2	Y	N
TROVE2	DRGCR8	N	Y
TAF15	TAF15	Y	Y
PTBP1	DDX52	N	N
UPF1	UPF1	Y	Y
