## Supplemental Table 2 for "nearBynding: A flexible pipeline characterizing protein binding to local RNA structure"

Protein	PMID
DDX21	29906500; 28472472; 23381195
DDX3X	30256975
DDX42	31287417
DHX30	23381195
DROSHA	29171334; 26554903
FMR1	11532944; 25692235; 19396385; 21642970; 26374839; 24876161; 32510328
FUS	23381195; 29800261; 32118033; 24251952; 23521792
FXR1	30256975; 27606879
FXR2	30256975
GRSF1	29967381; 30256975; 29129743
HNRNPA1	15302914; 18776302; 28510424; 29361764
HNRNPK	23381195
HNRNPL	23381195
HNRNPU	29129743; 24771345
ILF3	23381195
NONO	32496517; 23381195
NPM1	22707729
SAFB	23381195
SAFB2	23381195
SFPQ	23381195
SRSF1	24771345
TAF15	18776329
TARDBP	24920338
WRN	30279242
XRN2	21908404
